# Host phylogeny and host ecology structure the mammalian gut microbiota at different taxonomic scales

**DOI:** 10.1101/2020.09.23.299727

**Authors:** Connie A. Rojas, Santiago A. Ramírez-Barahona, Kay E. Holekamp, Kevin. R. Theis

## Abstract

The gut microbiota is critical for host function. Among mammals, host phylogenetic relatedness and diet are strong drivers of gut microbiota structure, but one factor may be more influential than the other. Here, we used 16S rRNA gene sequencing to determine the relative contributions of host phylogeny and host dietary guild in structuring the gut microbiotas of 11 herbivore species from 5 families living sympatrically in southwest Kenya. Herbivore species were classified as grazers, browsers, or mixed-feeders. We found that gut microbiotas were highly species-specific, and that host taxonomy accounted for more variation in the gut microbiota (30%) than did host dietary guild (10%) or sample month (8%). Overall, similarity among gut microbiotas increased with host phylogenetic relatedness (r=0.73), yet this relationship was not consistent among seven closely related Bovid host species (r=0.21 NS). Within bovids, host dietary guild explained more of the variation in the gut microbiota than did host species. Lastly, while we found that the gut microbiotas of herbivores residing in southwest Kenya converge with those of distinct populations of conspecifics from central Kenya, fine-scale differences in the abundances of bacterial amplicon sequence variants (ASVs) between individuals from the two regions were also observed. Overall, our findings suggest that host phylogeny and taxonomy strongly structure the gut microbiota, but these gut microbial communities could be furthered modified by host ecology, especially among closely related host species.
