## Supplementary Tables for "Host phylogeny and host ecology structure the mammalian gut microbiota at different taxonomic scales"

### Sheet: Sheet1
									Supplementary Tables for:
									Host phylogeny and host ecology structure the mammalian gut microbiota at different taxonomic scales
									Connie A. Rojas1,2,3, Santiago A. Ramírez-Barahona4, Kay E. Holekamp1,2,3, Kevin. R. Theis3,5
									1Department of Integrative Biology, Michigan State University, Lansing, MI, USA
									1Ecology, Evolution and Behavior Program, Michigan State University, Lansing, MI, USA
									3BEACON Center for the Study of Evolution in Action, Michigan State University, Lansing, MI, USA
									4Departament of Botany, Institute of Biology, Universidad Nacional Autónoma de México, Mexico City, MX
									5Department of Biochemistry, Microbiology and Immunology, Wayne State University School of Medicine, Detroit, MI, USA

### Sheet: TableS1
Table S1. Multiple-comparison testing of gut microbiota alpha-diversity among host families.
Shown are the estimate, std. error, and Benjamini-Hochberg adjusted p-values of multiple comparison testing
to identify which host families varied from one another in terms of their gut microbiota diversity.
A)Chao Richness, B)Shannon diversity index, C)Faith’s phylogenetic diversity. Comparisons are read from left to right.
A) Chao 1 Richness
	Giraffidae	Suidae	Equidae	Elephantidae
Bovidae	-123.22 132.40 (p=0.44)	1007.27 166.00 (p<0.0001)***	-67.19 197.62 (p=0.81)	698.57 141.00 (p<0.0001)***
Giraffidae		1130.49 211.33 (p<0.0001)***	56.03 236.92 (p=0.81)	821.80 190.35 (p<0.0001)***
Suidae			-1074.46 251.61 (p<0.0001)***	-308.69 196.99 (p=0.16)
Equidae				765.76 244.15 (p<0.002)*
B) Shannon Diversity
	Giraffidae	Suidae	Equidae	Elephantidae
Bovidae	-0.32 0.15 (p=0.05)*	0.43 0.19 (p=0.045)*	-0.46 0.23 (p=0.06)	0.80 0.16 (p<0.0001)***
Giraffidae		0.75 0.25 (p=0.006)**	-0.13 0.28 (p=0.62)	1.13 0.22 (p<0.0001)***
Suidae			-0.89 0.30 (p=0.007)**	0.37 0.23 (p=0.11)
Equidae				1.27 0.29 (p<0.0001)***
C) Faith's Phylogenetic Diversity
	Giraffidae	Suidae	Equidae	Elephantidae
Bovidae	-2.20 2.83 (p=0.43)	8.08 3.55 (p=0.03)*	-14.40 4.25 (p=0.002)**	3.28 3.01 (p=0.30)
Giraffidae		10.29 4.52 (p=0.03)*	-12.19 5.09 (p=0.03)*	5.48 4.04 (p=0.25)
Suidae			-22.49 5.42 (p=0.0003)***	-4.80 4.21 (p=0.30)
Equidae				17.68 5.23 (p=0.002)**

### Sheet: TableS2
Table S2. Multiple-comparison testing of gut microbiota alpha-diversity among host dietary guilds.
Shown are the estimate, std. error, and Benjamini-Hochberg adjusted p-values of multiple comparison testing
to identify which host dietary guilds vary from one another in terms of their gut microbiota diversity.
Comparisons are read from left to right.
	Chao1 Richness	Shannon Diversity	Phylogenetic Diversity
All herbivores
grazer-browser	871.24 100.89 (p<0.001)***	0.95 0.12 (p<0.001)***	15.08 2.16 (p<0.0001)***
grazer-mixed feeder	155.64 92.51 (p=0.09)	0.014 0.10 (p=0.89)	2.06 1.98 (p=0.29)
mixed feeder-browser	715.61 104.65 (p<0.001)**	0.93 0.12 (p<0.0001)***	13.01 2.24 (p<0.001)***
Bovids only
grazer-browser	492.9 115.3 (p<0.0001)***	0.78 0.14 (p<0.0001)***	7.5 2.39 (p=0.005)**
grazer-mixed feeder	179.5 134.3 (p=0.18)	0.10 0.17 (p=0.53)	2.53 2.80 (p=0.36)
mixed feeder-browser	313.4 121.4 (p=0.014)*	0.67 0.15 (p<0.001)**	4.98 2.54 (p=0.07)*

### Sheet: TableS3
Table S3. Multiple-comparison testing of gut microbiota alpha-diversity among host species in bovids.
Shown are the estimate, std. error, and Benjamini-Hochberg adjusted p-values of multiple comparison testing
to identify which host bovid species varied from one another in terms of their gut microbiota diversity.
A)Chao Richness, B)Shannon diversity index, C)Faith’s phylogenetic diversity. Comparisons are read from left to right.
A) Chao 1 Richness
	Cattle	Topi	Eland	Impala	Gazelle	Dikdik
Buffalo	-617.32 139.52 (p<0.001)***	-511.75 126.20 (p=0.0001)***	-104.09 159.87 p=0.56)	-551.52 124.73 (p<0.001)***	179.49 134.33 0.22	492.86 115.29 (p<0.001)***
Cattle		105.56 136.86 (p=0.51)	513.22 168.51 (p=0.004)**	65.79 135.63 (p=0.65)	796.80 144.76 (p<0.0001)***	1110.17 125.78 p(<0.0001)***
Topi			407.66 157.54 (p=0.013)*	-39.77 121.84 (p=0.74)	691.24 131.44 (p<0.0001)***	1004.61 111.98 (p<0.0001)***
Eland				-447.43 156.73 (p=0.006)**	283.58 164.16 (p=0.11)	596.95 148.72 (p=0.0001)***
Impala					731.01 129.86 (p<0.0001)***	1044.38 110.10 (p<0.0001)***
Gazelle						313.37 121.39 0.013*
B) Shannon diversity
	Cattle	Topi	Eland	Impala	Gazelle	Dikdik
Buffalo	-0.21 0.17 (p=0.41)	-0.29 0.16 (p=0.15)	-0.12 0.20 (p=0.63)	-0.35 0.16 (p=0.06)	0.10 0.17 (p=0.63)	0.78 0.14 (p<0.0001)***
Cattle		0.08 0.17 (p=0.69)	-0.08 0.21 (p=0.69)	-0.14 0.17 (p=0.55)	0.32 0.18 (p=0.16)	0.99 0.16 (p<0.0001)***
Topi			-0.16 0.20 (p=0.55)	-0.06 0.15 (p=0.69)	0.40 0.17 (p=0.05)*	1.07 0.14 (p<0.0001)***
Eland				-0.22 0.20 (p=0.41)	0.23 0.21 (p=0.41)	0.91 0.19 (p<0.0001)***
Impala					0.46 0.16 (p=0.019)*	1.13 0.14 (p<0.0001)***
Gazelle						0.67 0.15 (p<0.0001)***
C) Faith's Phylogenetic Diversity
	Cattle	Topi	Eland	Impala	Gazelle	Dikdik
Buffalo	-12.82 2.87 (p<0.0001)***	-10.40 2.63 (p<0.0001)***	-5.43 3.33 (p=0.13)	-11.35 2.57 (p<0.001)***	2.53 2.80 (p=0.42)	7.52 2.39 (p=0.003)**
Cattle		2.42 2.83 (p=0.43)	7.39 3.5 (p=0.05)	1.47 2.78 (p=0.62)	15.36 3.01 (p<0.0001)***	20.34 2.61 (p<0.0001)***
Topi			4.97 3.30 (p=0.16)	-0.95 2.53 (p=0.70)	12.93 2.76 (p0.0001)***	17.92 2.34 (p<0.0001)***
Eland				-5.92 3.25 (p=0.09)	7.96 3.44 (p=0.03)*	12.95 3.11 (p<0.0001)***
Impala					13.89 2.71 (p<0.0001)***	18.87 2.28 (p<0.0001)***
Gazelle						4.98 2.54 (p=0.07)

### Sheet: TableS4
Table S4.Dietary C4 (%) data for the 11 herbivore species included in this study.
As no single study had %C4 data for all of our herbivore species, we compiled values from multiple studies.
These studies used stable istope analysis of bones, teeth, and hair (Cerling et al. 2003), or feces (all other studies) to estimate dietary %C4.
These data were averaged and then used to conduct a series of multivariate Mantel tests (e.g. partial Mantel tests).
Although none of the studies estimated %C4 intake for Masai Mara herbivores specifically,
the %C4 values for the host species appear consistent across geographic regions.
	East Africa (EA)		South Africa (SA)
	Cerling et al. 2003	Kartzinel et al. 2015	Codron et al. 2007	Codron et. al. 2006	mean %C4
Buffalo	100	87	88	NA	91.6667
Cattle	NA	87	NA	NA	87
Eland	18	NA	3	NA	10.5
Impala	52	41	60	65	54.5
DikDik	0	4	NA	NA	2
Gazelle	68	NA	NA	NA	68
Topi	100	NA	94	NA	97
Giraffe	NA	NA	5	NA	5
Zebra	NA	92	92	NA	92
Warthog	NA	NA	91	NA	91
Elephant	NA	31	NA	50	40.5

### Sheet: TableS5
Table S5. Influences of host species and diet on the gut microbiota remain despite differences in host geography .
Shown are the R2 values (% variance explained) and p-values for PERMANOVA tests that tested the
influence of sample month, host geographic region (Masai Mara vs. Laikipia), host dietary guild, and
host species (in this order) on the gut microbiota of 8 species of herbivores.
The PERMANOVA tests were based on 4 types of distance matrices. Bray-Curtis and Weighted
Unifrac distance matrices take into consideration the proportions of bacterial taxa, and both Unifrac distances
account for phylogenetic relatedness among bacterial types .
Model	Host Factors	Bray-Curtis	Jaccard	W Unifrac	UW Unifrac
		(% variance explained)	(% variance explained)	(% variance explained)	(% variance explained)
Global (N=292)	Host species	34.52, p=0.001	34.43, p=0.001	40.02, p=0.001	43.84, p=0.001
	Host dietary guild	12.53, p=0.001	12.03, p=0.001	7.80, p=0.001	11.31, p=0.001
	Sample month	6.69 p=0.001	5.69, p=0.001	11.65, p=0.001	6.20, p=0.001
	Host region	1.6, p=0.001	1.30, p=0.001	2.36, p=0.001	1.52, p=0.001

### Sheet: TableS6
Table S6. Do host species from the Masai Mara and Laikipia region in Kenya vary in the relative abundance
of their predominant ASVs? Shown are the parameter estimates for linear mixed effect models that tested whether ASV
abundances differed between conspecific hosts. The model was specified as follows:
ASV relative abundance ~ host geographic region + (1 | host species). The model was ran 32 times (one for each ASV
shown in the heatmap from Figure 4), and pvalues were adjusted for multiple comparisons using the Bonferroni-Hochberg method.
ASV	fixed effect	estimate	stderror	pvalue	adjusted_pvalue
ASV13215|Ruminococcaceae_UCG-005	region_Laikipia	-0.0093132	0.00199854	4.87262e-06	2.59873e-05
ASV4033|Prevotellaceae_UCG-004	region_Laikipia	-0.00272319	0.00170018	0.110333	0.160485
ASV13216|Ruminococcaceae_UCG-005	region_Laikipia	-0.00357542	0.000810945	1.47643e-05	6.74938e-05
ASV4034|Prevotellaceae_UCG-004	region_Laikipia	0.00372951	0.0012239	0.00252729	0.00735212
ASV13217|Ruminococcaceae_UCG-005	region_Laikipia	-0.000310608	0.00101226	0.759186	0.809798
ASV13218|Ruminococcaceae_UCG-005	region_Laikipia	-0.00132369	0.000665737	0.0477374	0.0954747
ASV13219|Ruminococcaceae_UCG-005	region_Laikipia	-0.00120939	0.000325977	0.000249372	0.000797991
ASV4114|Alistipes	region_Laikipia	-0.000837416	0.000723067	0.24778	0.344738
ASV4362|Rikenellaceae_RC9	region_Laikipia	0.000917817	0.00107935	0.395852	0.469158
ASV4036|Prevotellaceae_UCG-004	region_Laikipia	-0.000722969	0.000779939	0.354736	0.436598
ASV4035|Prevotellaceae_UCG-004	region_Laikipia	0.00245073	0.00143797	0.0894133	0.150591
ASV11429|Ruminococcaceae	region_Laikipia	-0.000236679	0.000297855	0.427504	0.488577
ASV4115|Alistipes	region_Laikipia	0.000573667	0.000349678	0.101998	0.155426
ASV15827|Kiritimatiellae_WCHB1-41	region_Laikipia	0.00198928	0.000737035	0.00737243	0.0181475
ASV17976|Treponema_2	region_Laikipia	-0.00353349	0.00089894	0.00010637	0.000378205
ASV13444|Ruminococcaceae_UCG-010	region_Laikipia	0.00392786	0.000310401	2.12912e-29	6.81318e-28
ASV13220|Ruminococcaceae_UCG-005	region_Laikipia	-0.00123312	0.000715957	0.0860895	0.150591
ASV1934|Bacteroidales	region_Laikipia	0.000105882	0.000536148	0.843588	0.8708
ASV13445|Ruminococcaceae_UCG-010	region_Laikipia	0.00321853	0.000400292	2.44566e-14	2.6087e-13
ASV11295|Planococcaceae	region_Laikipia	-0.00290692	0.00130714	0.0269269	0.0615472
ASV18292|Spirochaetes_MVP-15	region_Laikipia	0.000925598	0.000988211	0.349741	0.436598
ASV4037|Prevotellaceae_UCG-004	region_Laikipia	-0.00103419	0.00062295	0.0979908	0.155426
ASV1847|Bacteroides	region_Laikipia	-0.00126481	0.000439522	0.0043104	0.0114944
ASV13447|Ruminococcaceae_UCG-010	region_Laikipia	0.00254498	0.000445152	2.73913e-08	2.1913e-07
ASV2553|Bacteroidales_p-251-o5	region_Laikipia	0.00409372	0.00234975	0.0825506	0.150591
ASV11294|Planococcaceae	region_Laikipia	-0.0042695	0.00205292	0.0384303	0.0819847
ASV13446|Ruminococcaceae_UCG-010	region_Laikipia	0.00296293	0.000351766	1.85406e-15	2.96649e-14
ASV15828|Kiritimatiellae_WCHB1-41	region_Laikipia	0.00269574	0.000643005	3.69125e-05	0.00014765
ASV13221|Ruminococcaceae_UCG-005	region_Laikipia	1.86667e-05	0.000173518	0.914407	0.914407
ASV4038|Prevotellaceae_UCG-004	region_Laikipia	0.000527505	0.000783289	0.501209	0.553059
ASV5172|Gastranaerophilales	region_Laikipia	0.00184847	0.000364488	7.14141e-07	4.5705e-06
ASV17400|Mailhella	region_Laikipia	-0.000233675	0.000246718	0.344376	0.436598

### Sheet: TableS7
Table S7. Percent of ASVs differentially abundant between Masai Mara and Laikipia herbivore populations.
Shown are the proportion of ASVs for each host species that are enriched in Masai Mara or Laikipia populations
as determined by LEfSe (default parameters; LDA >2, α=0.05). ASVs with <0.01% relative abundances across samples
were filtered from dataset prior to LEfSe. A LEfSe test was ran for each host species (8 tests in total).
To calculate the % of enriched ASVs, we divided the # of statistically-significant ASVs (p-values <0.05 after Bonferroni-adjustment)
by the total # of ASVs in the dataframe. The raw LEfSe output can be downloaded from the GitHub repository for this project.
Host species	# ASVs in data frame	ASVs enriched in Masai Mara (%)	ASVs enriched in Laikipia (%)	combined % enriched ASVs
Buffalo	1242	13.36	17.71	31.07
Cattle	1491	15.62	29.44	45.06
Eland	1436	11.76	13.37	25.13
Impala	1518	18.18	24.76	42.94
Giraffe	1142	19.08	30.29	49.37
Warthog	758	20.05	11.47	31.52
Zebra	1537	4.29	12.36	16.65
Elephant	1548	8.07	30.1	38.17

### Sheet: TableS8
Table S8. Sample distribution for the combined Masai Mara and Laikipia dataset.
Months considered part of the rainy season in each geographic region are highlighted
as green [1–3], and the number of samples for each month is also shown.
Rains in the Masai Mara follow a bimodal pattern, while those in Laikipia follow a trimodal pattern.
	Jan	Feb	Mar	Apr	May	Jun	Jul	Aug	Sep	Oct	Nov	Dec
Masai Mara			42	19	21	19
Laikipia			48				90	14		41	7
